# Informed Data-Independent Acquisition Enables Targeted Quantification of Key Regulatory Proteins in Cell Fate Decisions at Single-Cell Resolution

**DOI:** 10.1101/2025.05.30.656945

**Authors:** Jakob Woessmann, Valdemaras Petrosius, Sofie Ulfbeck Schovsbo, Benjamin Furtwängler, Tabiwang N. Arrey, Jeff Op de Beeck, Rahul Shanbhag, Nicholas Festy Glindtvad, Ajuna Azad, Eugen Damoc, Lars Velten, Bo T. Porse, Erwin M. Schoof

## Abstract

Low-abundance regulatory proteins, including transcription factors (TFs), remain largely inaccessible to direct quantification in single cells despite their central roles in cellular state transitions. Although single-cell proteomics by mass spectrometry (scp-MS) enables broad proteome profiling, current approaches often lack the sensitivity required to quantify these regulators at the protein level robustly. Here, we present informed data-independent acquisition (iDIA), a cross-instrument MS acquisition framework combining sensitive targeted measurements with global proteome profiling of the same cell. Thereby, iDIA significantly improves the sensitivity for predefined regulatory proteins, while preserving global proteome coverage. Applied to hematopoietic stem and progenitor cells, iDIA quantified 12 lineage-associated TFs, including GATA1 and SPI1, alongside the global proteome from single cells. Integrated analysis reconstructed the differentiation hierarchy and revealed protein-level states of early granulocytic-monocytic lineage priming and coordinated changes between erythroid TF abundance and cell-cycle progression. Thus, iDIA opens scp-MS to the regulatory architecture of cell state transitions.
