## Supplementary Tables for "Informed Data-Independent Acquisition Enables Targeted Quantification of Key Regulatory Proteins in Cell Fate Decisions at Single-Cell Resolution"

### Sheet: Supplementary Table 1
Supplementary Table 1. DIA MS2 acquisition setting compared in figure 2.
Max. IT [ms]	Nr. MS2 DIA windows	DIA window width [m/z]	Loopcontrol [N]
40	30	13.4	16
60	20	20	10
80	16	26.6	8

### Sheet: Supplementary Table 2
Supplementary Table 2. Transcription factor peptide panel
Protein Gene	Protein Name	Protein Accession	Peptide Sequence
Cebpa	CEBPA_MOUSE	P53566	LEPLYER
			GLAGAHPDLR
			VLELTSDNDR
Cebpe	CEBPE_MOUSE	Q6PZD9	GGQQPLEFSGGR
Erg	ERG_MOUSE	P81270	VIVPADPTLWSTDHVR
Fli1	FLI1_MOUSE	P26323	VIVPADPTLWTQEHVR
			ATSAYNTEVLLSHLSYLR
			EDPSYDSVR
Gata1	GATA1_MOUSE	P17679	SNNTFLDTLK
			ECVNCGATATPLWR
Gata2	GATA2_MOUSE	O09100	EVAPEQPR
			ECVNCGATATPLWR
Gfi1	GFI1_MOUSE	P70338	LLLGGGSYK
Gfi1b	GFI1B_MOUSE	O70237	AQGDELVWPPAVIPVAK
Hoxa9	HXA9_MOUSE	P09631	YAPGTLGQPPR
Ikzf1	IKZF1_MOUSE	Q03267	SGLIYLTNHINPHAR
			AASENSQDAFR
			VVSTSGEQLK
Ikzf2	IKZF2_MOUSE	P81183	VQDLQGEGGIR
			VFNGEGEQIR
Irf8	IRF8_MOUSE	P23611	SPDFEEVTDR
			SQLDISEPYK
			ELQQFYATQSR
Klf1	KLF1_MOUSE	P46099	AQPSYSDSR
			AGSVGGFFPR
Lyl1	LYL1_MOUSE	P27792	PSLLQLTALGR
Mecom	MECOM_MOUSE	P14404	FGPYMGEQR
Runx1	RUNX1_MOUSE	Q03347	FTPPSTALSPGK
			LEEAVWRPY
Spi1	SPI1_MOUSE	P17433	GTFQFSSK
			LTYQFSGEVLGR
Tal1	TAL1_MOUSE	P22091	AAPAEPPVIELGAR
			QQNVNGAFAELR
			YINFLAK
Tcf3	TFE2_MOUSE	P15806	SSSQYYPSFPSNPR

### Sheet: Supplementary Table 3
Supplementary Table 3 Antibody panel used for cKIT+ mouse bone marrow cell-staining
Marker/Component	Fluorophor
Mac1 (CD11b)	PE-Cy5
Gr1/Ly6 (Ly-6G/Ly-6C)	PE-Cy5
B220	PE-Cy5
CD3	PE-Cy5
CD34	FITC
Flt3 (CD135)	PE-CF594
CD150	BV650
FcgR (CD16/CD32)	A700
CD41	eF450
CD105	PE
Sca1 (Ly-6A/E)	APC
cKIT	A780
Ter119	PE-Cy7
CD71	BV510
